# A rapid and simple method for assessing and representing genome sequence relatedness

**DOI:** 10.1101/569640

**Authors:** M Briand, M Bouzid, G Hunault, M Legeay, M Fischer-Le Saux, M Barret

## Abstract

Coherent genomic groups are frequently used as a proxy for bacterial species delineation through computation of overall genome relatedness indices (OGRI). Average nucleotide identity (ANI) is a widely employed method for estimating relatedness between genomic sequences. However, pairwise comparisons of genome sequences based on ANI is relatively computationally intensive and therefore precludes analyses of large datasets composed of thousands of genome sequences.

In this work we proposed a workflow to compute and visualize relationships between genomic sequences. A dataset containing more than 3,500 Pseudomonas genome sequences was successfully classified with an alternative OGRI based on k-mer counts in few hours with the same precision as ANI. A new visualization method based on zoomable circle packing was employed for assessing relationships among the 350 groups generated. Amendment of databases with these Pseudomonas groups greatly improved the classification of metagenomic read sets with k-mer-based classifier.

The developed workflow was integrated in the user-friendly KI-S tool that is available at the following address: https://iris.angers.inra.fr/galaxypub-cfbp.
