## Supplementary material for "A rapid and simple method for assessing and representing genome sequence relatedness": Table S1

Genomic group	Number of genomes	Group	Subgroup
G0017	2341	P. aeruginosa group	NA
G0014	111	P. syringae group	P. syringae G1
G0013	92	P. syringae group	P. syringae G3
G0049	74	P. syringae group	P. syringae G2
G0007	34	P. fluorescens group	P. fluorescens subgroup
G0170	33	P. putida group	NA
G0109	32	P. fluorescens group	P. protegens subgroup
G0041	23	P. fluorescens group	P. corrugata group
G0051	21	P. fluorescens group	P. chlororaphis group
G0171	19	P. putida group	NA
G0108	15	P. fluorescens group	P. fragi subgroup
G0167	14	P. putida group	NA
G0323	14	P. stutzeri group	NA
G0062	13	P. syringae group	P. syringae G4
G0021	13	P. oleovorans group	NA
G0199	13	P. oryzihabitans group	NA
G0057	12	P. aeruginosa group	NA
G0101	12	P. fluorescens group	P. corrugata group
G0116	11	P. fluorescens group	P. corrugata group
G0033	11	P. fluorescens group	P. fluorescens subgroup
G0004	11	P. syringae group	P. syringae G7
G0213	10	P. putida group	NA
G0008	9	P. fluorescens group	P. fluorescens subgroup
G0100	9	P. fluorescens group	P. fluorescens subgroup
G0011	9	P. syringae group	P. syringae G5
G0179	9	P. oryzihabitans group	NA
G0050	9	P. stutzeri group	NA
G0005	8	P. fluorescens group	P. koreensis subgroup
G0177	7	P. aeruginosa group	NA
G0030	7	P. fluorescens group	P. asplenii subgroup
G0063	7	P. fluorescens group	P. corrugata group
G0006	7	P. fluorescens group	P. fluorescens subgroup
G0078	7	P. fluorescens group	P. fluorescens subgroup
G0186	7	P. fluorescens group	P. fluorescens subgroup
G0085	7	P. fluorescens group	P. koreensis subgroup
G0157	7	P. fluorescens group	P. mandelii subgroup
G0205	7	P. putida group	NA
G0212	7	P. putida group	NA
G0161	6	P. fluorescens group	P. corrugata group
G0080	6	P. fluorescens group	P. fluorescens subgroup
G0092	6	P. fluorescens group	P. fluorescens subgroup
G0229	6	P. fluorescens group	P. fluorescens subgroup
G0233	6	P. fluorescens group	P. protegens subgroup
G0131	6	P. putida group	NA
G0204	6	P. putida group	NA
G0075	6	NA	NA
G0001	5	P. fluorescens group	P. fluorescens subgroup
G0003	5	P. fluorescens group	P. fluorescens subgroup
G0106	5	P. fluorescens group	P. fluorescens subgroup
G0110	5	P. fluorescens group	P. koreensis subgroup
G0084	5	P. fluorescens group	P. protegens subgroup
G0180	5	P. oleovorans group	NA
G0174	5	P. putida group	NA
G0203	5	P. putida group	NA
G0036	5	P. stutzeri group	NA
G0228	5	NA	NA
G0184	4	P. aeruginosa group	NA
G0111	4	P. fluorescens group	NA
G0043	4	P. fluorescens group	P. corrugata group
G0343	4	P. fluorescens group	P. corrugata group
G0122	4	P. fluorescens group	P. fluorescens subgroup
G0198	4	P. fluorescens group	P. fragi subgroup
G0253	4	P. fluorescens group	P. fragi subgroup
G0045	4	P. fluorescens group	P. gessardii subgroup
G0099	4	P. fluorescens group	P. koreensis subgroup
G0098	4	P. fluorescens group	P. mandelii subgroup
G0120	4	P. fluorescens group	P. mandelii subgroup
G0061	4	P. syringae group	P. syringae G2
G0163	4	P. oleovorans group	NA
G0156	4	P. oryzihabitans group	NA
G0183	4	P. oryzihabitans group	NA
G0058	4	P. putida group	NA
G0207	4	P. putida group	NA
G0252	4	P. stutzeri group	NA
G0311	4	P. stutzeri group	NA
G0020	4	NA	NA
G0241	4	NA	NA
G0160	3	P. anguilliseptica group	NA
G0018	3	P. fluorescens group	P. asplenii subgroup
G0054	3	P. fluorescens group	P. corrugata group
G0034	3	P. fluorescens group	P. fluorescens subgroup
G0073	3	P. fluorescens group	P. fluorescens subgroup
G0243	3	P. fluorescens group	P. fluorescens subgroup
G0344	3	P. fluorescens group	P. fluorescens subgroup
G0345	3	P. fluorescens group	P. fluorescens subgroup
G0126	3	P. fluorescens group	P. fragi subgroup
G0044	3	P. fluorescens group	P. gessardii subgroup
G0090	3	P. fluorescens group	P. gessardii subgroup
G0208	3	P. fluorescens group	P. jessenii subgroup
G0158	3	P. fluorescens group	P. mandelii subgroup
G0335	3	P. syringae group	P. syringae G10
G0010	3	P. syringae group	P. syringae G6
G0112	3	P. fluorescens group	NA
G0015	3	P. lutea group	NA
G0038	3	P. pertucinogena group	NA
G0142	3	P. putida group	NA
G0175	3	P. putida group	NA
G0188	3	P. putida group	NA
G0193	3	P. putida group	NA
G0209	3	P. putida group	NA
G0214	3	P. putida group	NA
G0130	3	P. straminea group	NA
G0226	3	P. stutzeri group	NA
G0190	3	NA	NA
G0235	3	NA	NA
G0342	2	P. aeruginosa group	NA
G0052	2	P. fluorescens group	P. chlororaphis group
G0087	2	P. fluorescens group	P. corrugata group
G0102	2	P. fluorescens group	P. corrugata group
G0012	2	P. fluorescens group	P. fluorescens subgroup
G0048	2	P. fluorescens group	P. fluorescens subgroup
G0064	2	P. fluorescens group	P. fluorescens subgroup
G0077	2	P. fluorescens group	P. fluorescens subgroup
G0093	2	P. fluorescens group	P. fluorescens subgroup
G0113	2	P. fluorescens group	P. fluorescens subgroup
G0068	2	P. fluorescens group	P. fragi subgroup
G0127	2	P. fluorescens group	P. fragi subgroup
G0145	2	P. fluorescens group	P. fragi subgroup
G0341	2	P. fluorescens group	P. fragi subgroup
G0091	2	P. fluorescens group	P. gessardii subgroup
G0135	2	P. fluorescens group	P. gessardii subgroup
G0117	2	P. fluorescens group	P. jessenii subgroup
G0166	2	P. fluorescens group	P. jessenii subgroup
G0210	2	P. fluorescens group	P. jessenii subgroup
G0216	2	P. fluorescens group	P. jessenii subgroup
G0262	2	P. fluorescens group	P. jessenii subgroup
G0089	2	P. fluorescens group	P. koreensis subgroup
G0139	2	P. fluorescens group	P. koreensis subgroup
G0151	2	P. fluorescens group	P. koreensis subgroup
G0258	2	P. fluorescens group	P. koreensis subgroup
G0103	2	P. fluorescens group	P. mandelii subgroup
G0104	2	P. fluorescens group	P. mandelii subgroup
G0107	2	P. fluorescens group	P. mandelii subgroup
G0128	2	P. fluorescens group	P. mandelii subgroup
G0232	2	P. fluorescens group	P. mandelii subgroup
G0267	2	P. fluorescens group	P. mandelii subgroup
G0304	2	P. fluorescens group	P. mandelii subgroup
G0250	2	P. fluorescens group	P. protegens subgroup
G0056	2	P. syringae group	P. syringae G11
G0333	2	P. syringae group	P. syringae G9
G0026	2	P. fluorescens group	NA
G0321	2	P. fluorescens group	NA
G0060	2	P. oleovorans group	NA
G0162	2	P. oleovorans group	NA
G0185	2	P. pertucinogena group	NA
G0047	2	P. putida group	NA
G0070	2	P. putida group	NA
G0189	2	P. putida group	NA
G0202	2	P. putida group	NA
G0230	2	P. putida group	NA
G0316	2	P. putida group	NA
G0318	2	P. putida group	NA
G0019	2	P. resinovorans group	NA
G0200	2	P. straminea group	NA
G0251	2	P. stutzeri group	NA
G0313	2	P. stutzeri group	NA
G0348	2	P. stutzeri group	NA
G0248	2	P. syringae group	NA
G0334	2	P. syringae group	NA
G0067	2	NA	NA
G0133	2	NA	NA
G0146	2	NA	NA
G0164	2	NA	NA
G0247	2	NA	NA
G0294	2	NA	NA
G0069	1	P. aeruginosa group	NA
G0149	1	P. aeruginosa group	NA
G0150	1	P. aeruginosa group	NA
G0178	1	P. aeruginosa group	NA
G0187	1	P. aeruginosa group	NA
G0312	1	P. aeruginosa group	NA
G0024	1	P. anguilliseptica group	NA
G0039	1	P. anguilliseptica group	NA
G0040	1	P. anguilliseptica group	NA
G0144	1	P. anguilliseptica group	NA
G0192	1	P. anguilliseptica group	NA
G0307	1	P. anguilliseptica group	NA
G0340	1	P. anguilliseptica group	NA
G0037	1	P. fluorescens group	P. asplenii subgroup
G0288	1	P. fluorescens group	P. chlororaphis group
G0042	1	P. fluorescens group	P. corrugata group
G0086	1	P. fluorescens group	P. corrugata group
G0115	1	P. fluorescens group	P. corrugata group
G0118	1	P. fluorescens group	P. corrugata group
G0297	1	P. fluorescens group	P. corrugata group
G0009	1	P. fluorescens group	P. fluorescens subgroup
G0025	1	P. fluorescens group	P. fluorescens subgroup
G0083	1	P. fluorescens group	P. fluorescens subgroup
G0094	1	P. fluorescens group	P. fluorescens subgroup
G0121	1	P. fluorescens group	P. fluorescens subgroup
G0140	1	P. fluorescens group	P. fluorescens subgroup
G0159	1	P. fluorescens group	P. fluorescens subgroup
G0245	1	P. fluorescens group	P. fluorescens subgroup
G0249	1	P. fluorescens group	P. fluorescens subgroup
G0254	1	P. fluorescens group	P. fluorescens subgroup
G0275	1	P. fluorescens group	P. fluorescens subgroup
G0283	1	P. fluorescens group	P. fluorescens subgroup
G0302	1	P. fluorescens group	P. fluorescens subgroup
G0071	1	P. fluorescens group	P. fragi subgroup
G0197	1	P. fluorescens group	P. fragi subgroup
G0176	1	P. fluorescens group	P. gessardii subgroup
G0295	1	P. fluorescens group	P. gessardii subgroup
G0105	1	P. fluorescens group	P. jessenii subgroup
G0173	1	P. fluorescens group	P. jessenii subgroup
G0264	1	P. fluorescens group	P. jessenii subgroup
G0266	1	P. fluorescens group	P. jessenii subgroup
G0268	1	P. fluorescens group	P. jessenii subgroup
G0269	1	P. fluorescens group	P. jessenii subgroup
G0280	1	P. fluorescens group	P. jessenii subgroup
G0291	1	P. fluorescens group	P. jessenii subgroup
G0303	1	P. fluorescens group	P. jessenii subgroup
G0346	1	P. fluorescens group	P. jessenii subgroup
G0002	1	P. fluorescens group	P. koreensis subgroup
G0053	1	P. fluorescens group	P. koreensis subgroup
G0088	1	P. fluorescens group	P. koreensis subgroup
G0097	1	P. fluorescens group	P. koreensis subgroup
G0124	1	P. fluorescens group	P. koreensis subgroup
G0260	1	P. fluorescens group	P. koreensis subgroup
G0261	1	P. fluorescens group	P. koreensis subgroup
G0273	1	P. fluorescens group	P. koreensis subgroup
G0290	1	P. fluorescens group	P. koreensis subgroup
G0300	1	P. fluorescens group	P. koreensis subgroup
G0301	1	P. fluorescens group	P. koreensis subgroup
G0315	1	P. fluorescens group	P. koreensis subgroup
G0320	1	P. fluorescens group	P. koreensis subgroup
G0029	1	P. fluorescens group	P. mandelii subgroup
G0079	1	P. fluorescens group	P. mandelii subgroup
G0081	1	P. fluorescens group	P. mandelii subgroup
G0114	1	P. fluorescens group	P. mandelii subgroup
G0129	1	P. fluorescens group	P. mandelii subgroup
G0165	1	P. fluorescens group	P. mandelii subgroup
G0195	1	P. fluorescens group	P. mandelii subgroup
G0234	1	P. fluorescens group	P. mandelii subgroup
G0238	1	P. fluorescens group	P. mandelii subgroup
G0256	1	P. fluorescens group	P. mandelii subgroup
G0259	1	P. fluorescens group	P. mandelii subgroup
G0263	1	P. fluorescens group	P. mandelii subgroup
G0298	1	P. fluorescens group	P. mandelii subgroup
G0299	1	P. fluorescens group	P. mandelii subgroup
G0337	1	P. fluorescens group	P. mandelii subgroup
G0296	1	P. fluorescens group	P. protegens subgroup
G0339	1	P. syringae group	P. syringae G13
G0055	1	P. fluorescens group	NA
G0076	1	P. fluorescens group	NA
G0314	1	P. fluorescens group	NA
G0141	1	P. linyingensis group	NA
G0153	1	P. linyingensis group	NA
G0181	1	P. linyingensis group	NA
G0222	1	P. linyingensis group	NA
G0016	1	P. lutea group	NA
G0137	1	P. lutea group	NA
G0155	1	P. lutea group	NA
G0289	1	P. lutea group	NA
G0022	1	P. oleovorans group	NA
G0143	1	P. oleovorans group	NA
G0255	1	P. oleovorans group	NA
G0292	1	P. oleovorans group	NA
G0182	1	P. oryzihabitans group	NA
G0125	1	P. pertucinogena group	NA
G0154	1	P. pertucinogena group	NA
G0191	1	P. pertucinogena group	NA
G0221	1	P. pertucinogena group	NA
G0223	1	P. pertucinogena group	NA
G0349	1	P. pertucinogena group	NA
G0350	1	P. pertucinogena group	NA
G0023	1	P. putida group	NA
G0065	1	P. putida group	NA
G0066	1	P. putida group	NA
G0072	1	P. putida group	NA
G0148	1	P. putida group	NA
G0168	1	P. putida group	NA
G0172	1	P. putida group	NA
G0211	1	P. putida group	NA
G0215	1	P. putida group	NA
G0220	1	P. putida group	NA
G0225	1	P. putida group	NA
G0244	1	P. putida group	NA
G0277	1	P. putida group	NA
G0281	1	P. putida group	NA
G0282	1	P. putida group	NA
G0285	1	P. putida group	NA
G0286	1	P. putida group	NA
G0287	1	P. putida group	NA
G0347	1	P. putida group	NA
G0196	1	P. resinovorans group	NA
G0217	1	P. resinovorans group	NA
G0218	1	P. resinovorans group	NA
G0278	1	P. resinovorans group	NA
G0028	1	P. straminea group	NA
G0074	1	P. straminea group	NA
G0132	1	P. straminea group	NA
G0322	1	P. straminea group	NA
G0032	1	P. stutzeri group	NA
G0324	1	P. stutzeri group	NA
G0325	1	P. stutzeri group	NA
G0326	1	P. stutzeri group	NA
G0327	1	P. stutzeri group	NA
G0328	1	P. stutzeri group	NA
G0329	1	P. stutzeri group	NA
G0331	1	P. stutzeri group	NA
G0332	1	P. stutzeri group	NA
G0031	1	P. syringae group	NA
G0279	1	P. syringae group	NA
G0309	1	P. syringae group	NA
G0336	1	P. syringae group	NA
G0027	1	NA	NA
G0035	1	NA	NA
G0046	1	NA	NA
G0059	1	NA	NA
G0082	1	NA	NA
G0095	1	NA	NA
G0096	1	NA	NA
G0119	1	NA	NA
G0123	1	NA	NA
G0134	1	NA	NA
G0136	1	NA	NA
G0138	1	NA	NA
G0147	1	NA	NA
G0152	1	NA	NA
G0169	1	NA	NA
G0194	1	NA	NA
G0201	1	NA	NA
G0206	1	NA	NA
G0219	1	NA	NA
G0224	1	NA	NA
G0227	1	NA	NA
G0231	1	NA	NA
G0236	1	NA	NA
G0237	1	NA	NA
G0239	1	NA	NA
G0240	1	NA	NA
G0242	1	NA	NA
G0246	1	NA	NA
G0257	1	NA	NA
G0265	1	NA	NA
G0270	1	NA	NA
G0271	1	NA	NA
G0272	1	NA	NA
G0274	1	NA	NA
G0276	1	NA	NA
G0284	1	NA	NA
G0293	1	NA	NA
G0305	1	NA	NA
G0306	1	NA	NA
G0308	1	NA	NA
G0310	1	NA	NA
G0317	1	NA	NA
G0319	1	NA	NA
G0330	1	NA	NA
G0338	1	NA	NA
